# PepCentric Enables Fast Repository-Scale Proteogenomics Searches

**DOI:** 10.1101/2025.02.24.639867

**Authors:** Fengchao Yu, Andy T. Kong, Yi Hsiao, Alexey I. Nesvizhskii

## Abstract

Identifying novel peptides arising from alternative splicing, mutations, or non-canonical translations is a crucial yet challenging aspect of proteogenomics. We introduce PepCentric, a scalable computational platform and a web-based portal utilizing advanced 2-D fragment indexing for rapid peptide-centric searches across extensive mass spectrometry datasets. With robust false discovery rate control and optimized search performance, PepCentric offers an efficient tool for validating novel peptides and exploring proteomic variations. In a matter of seconds, users can search their novel peptides or proteins against 2.3 billion spectra collected from 66700 mass spectrometry runs, making it practical to rapidly validate proteogenomic hypotheses.
