## Supplementary Data 2 for "PepCentric Enables Fast Repository-Scale Proteogenomics Searches"

### Sheet: Sheet1
Disease	dataset count
health	10
breast cancer	7
acute myeloid leukemia	6
lung cancer	6
ovarian cancer	6
other	5
brain cancer	4
multiple	4
skin cancer	3
cervical cancer	2
colon cancer	2
endometrial carcinoma	2
kidney cancer	2
pacreatic cancer	2
smyotrophic lateral sclerosis	2
Alzheimer's disease	1
Cholangiocarcinoma	1
head and neck cancer	1
heart failure	1
hepatocellular carcinoma	1
melanoma	1
Parkinson's disease	1
prostate cancer	1
SARS-CoV-2	1
soft tissue cancer	1
stomach cancer	1
type 1 diabetes	1
Ulcerative colitis	1
