## Supplementary Data 3 for "PepCentric Enables Fast Repository-Scale Proteogenomics Searches"

### Sheet: Sheet1
Organ	dataset count
other	14
multiple	9
brain	7
breast	6
lung	6
ovary	6
blood	5
colon	3
pancrea	3
skin	3
cerebrospinal fluid	2
heart	2
kidney	2
uterus	2
bile duct	1
head and neck	1
liver	1
prostate	1
soft tissue	1
stomach	1
