## Supplementary Data 12 for "PepCentric Enables Fast Repository-Scale Proteogenomics Searches"

### Sheet: d40d7e87-5bc6-47ed-b704-a6c960f
best_psm	dataset_count	datasets	diseases	evalue	organs	peptide	peptide_id	psms	pvalue	run_count
jglass_c9csf_b1_05 - 28273	5	CPTAC3_CCRCC;CPTAC3_GBM;PDC000433;PDC000514;syn25795030	brain cancer;kidney cancer;smyotrophic lateral sclerosis	1.853e-12	brain;cerebrospinal fluid;kidney	n[229.1629]SVVAPATDGGLN[1647.6085]LTSTFLR	0	97	1.922e-06	55
Pool8_Fraction11 - 20489	1	PXD034789	acute myeloid leukemia	7.599e-10	blood	n[304.2072]SVVAPATDGGLN[1647.6085]LTSTFLR	1	58	7.688e-06	30
CSF_FN15_1ug_uPAC200_Slot1-3_1_1555 - 149070	2	PXD010154;PXD035249	acute myeloid leukemia;health	1.206e-05	blood;multiple	SVVAPATDGGLN[1647.6085]LTSTFLR	2	9	0.0004863	2
